# Xist-mediated silencing requires additive functions of SPEN and Polycomb together with differentiation-dependent recruitment of SmcHD1

**DOI:** 10.1101/2021.11.02.466758

**Authors:** Joseph S. Bowness, Tatyana B. Nesterova, Guifeng Wei, Lisa Rodermund, Mafalda Almeida, Heather Coker, Emma J. Carter, Artun Kadaster, Neil Brockdorff

**Affiliations:** Department of Biochemistry, University of Oxford, South Parks Road, Oxford, OX1 3QU, UK

## Abstract

X chromosome inactivation (XCI) is mediated by the non-coding RNA Xist which directs chromatin modification and gene silencing in *cis*. The RNA binding protein SPEN and associated corepressors have a central role in Xist-mediated gene silencing. Other silencing factors, notably the Polycomb system, have been reported to function downstream of SPEN. In recent work we found that SPEN has an additional role in correct localisation of Xist RNA in *cis*, indicating that its contribution to chromatin-mediated gene silencing needs to be reappraised. Making use of a SPEN separation-of-function mutation we show that SPEN and Polycomb pathways in fact function in parallel to establish gene silencing. Additionally, we find that differentiation-dependent recruitment of the chromosomal protein SmcHD1 is required for silencing many X-linked genes. Our results provide important insights into the mechanism of X inactivation and the coordination of chromatin-based gene regulation with cellular differentiation and development.
