## Supplemental File 2 for "Xist-mediated silencing requires additive functions of SPEN and Polycomb together with differentiation-dependent recruitment of SmcHD1"

### Sheet: Sheet1
Sample	dm6	mm10	LibSize	ORi	Norm ORi	ForBedGraphs	ForBigWigs
input_dTAG_PCGF35_nodox_Rep1	744730	52755204	52968292			5.29683
input_dTAG_PCGF35_dox_Rep1	431600	29004768	29129538			2.91295
input_dTAG_PCGF35_dTagdox_Rep1	501778	31100552	31235182			3.12352				Norm ORi
input_dTAG_PCGF35_nodox_Rep2	212806	29654074	29783834			2.97838			H2AK119ub1	Rep1	Rep2	Av
input_dTAG_PCGF35_dox_Rep2	205480	28066714	28193798			2.81938			No Dox	1	1	1
input_dTAG_PCGF35_dTagdox_Rep2_v2	169386	28186938	28317500			2.83175			Dox	1.15225	1.00165	1.07695
									dTAG-13 + Dox	0.753019	0.598791	0.675905
H2AK119ub1_dTAG_PCGF35_nodox_Rep1	435984	39890694	40021916	1.29162	1	4.00219	0.249863
H2AK119ub1_dTAG_PCGF35_dox_Rep1	370710	37076946	37188510	1.48827	1.15225	3.22747	0.309841
H2AK119ub1_dTAG_PCGF35_dTagdox_Rep1	702270	42335144	42476322	0.972614	0.753019	5.6408	0.17728
H2AK119ub1_dTAG_PCGF35_nodox_Rep2	202402	44089272	44237510	1.56321	1	4.42375	0.226053
H2AK119ub1_dTAG_PCGF35_dox_Rep2	216100	46217904	46366162	1.56579	1.00165	4.62898	0.21603			Norm ORi
H2AK119ub1_dTAG_PCGF35_dTagdox_Rep2	454070	70727126	70963794	0.936037	0.598791	11.8512	0.0843798		H3K27me3	Rep1	Rep2	Av
									No Dox	1	1	1
H3K27me3_dTAG_PCGF35_nodox_Rep1	1655634	45061360	45223212	0.384214	1	4.52232	0.221125		Dox	1.08472	0.956352	1.02053
H3K27me3_dTAG_PCGF35_dox_Rep1	1551762	43461312	43612638	0.416764	1.08472	4.02065	0.248716		dTAG-13 + Dox	1.00315	0.90559	0.954369
H3K27me3_dTAG_PCGF35_dTagdox_Rep1_v2	2690796	64280014	64511472	0.385424	1.00315	6.4309	0.155499
H3K27me3_dTAG_PCGF35_nodox_Rep2	1184040	56335778	56522778	0.341442	1	5.65228	0.17692
H3K27me3_dTAG_PCGF35_dox_Rep2_v2	1839418	82042224	82313652	0.326539	0.956352	8.60705	0.116184
H3K27me3_dTAG_PCGF35_dTagdox_Rep2	1297572	66765314	67001386	0.309207	0.90559	7.39864	0.13516
